# Large-scale phylogenomics of the genus *Macrostomum* (Platyhelminthes) reveals cryptic diversity and novel sexual traits

**DOI:** 10.1101/2021.03.28.437366

**Authors:** Jeremias N. Brand, Gudrun Viktorin, R. Axel W. Wiberg, Christian Beisel, Lukas Schärer

## Abstract

Free-living flatworms of the genus *Macrostomum* are small and transparent animals, representing attractive study organisms for a broad range of topics in evolutionary, developmental, and molecular biology. The genus includes the model organism *M. lignano* for which extensive molecular resources are available, and recently there is a growing interest in extending work to additional species in the genus. These endeavours are currently hindered because, even though >200 *Macrostomum* species have been taxonomically described, molecular phylogenetic information and geographic sampling remain limited. We report on a global sampling campaign aimed at increasing taxon sampling and geographic representation of the genus. Specifically, we use extensive transcriptome and single-locus data to generate phylogenomic hypotheses including 145 species. Across different phylogenetic methods and alignments used, we identify several consistent clades, while their exact grouping is less clear, possibly due to a radiation early in *Macrostomum* evolution. Moreover, we uncover a large undescribed diversity, with 94 of the studied species likely being new to science, and we identify multiple novel morphological traits. Furthermore, we identify cryptic speciation in a taxonomically challenging assemblage of species, suggesting that the use of molecular markers is a prerequisite for future work, and we describe the distribution of possible synapomorphies and suggest taxonomic revisions based on our finding. Our large-scale phylogenomic dataset now provides a robust foundation for comparative analyses of morphological, behavioural and molecular evolution in this genus.
