## Supplementary material for "Large-scale phylogenomics of the genus *Macrostomum* (Platyhelminthes) reveals cryptic diversity and novel sexual traits": Table S3

### Sheet: Legend
Tab S3. Robinson-Foulds distance matrix between the various phylogenetic inference methods.

### Sheet: Table
		L		H
		IQ-TREE	ASTRAL	IQ-TREE	ASTRAL	ExaBayes	PhyloBayes
L	IQ-TREE	-	16	16	12	8	24
	ASTRAL	16	-	18	12	16	28
H	IQ-TREE	16	18	-	16	8	26
	ASTRAL	12	12	16	-	14	28
	ExaBayes	8	16	8	14	-	24
	PhyloBayes	24	28	26	28	24	-
